# Classification and genetic targeting of cell types in the primary taste and premotor center of the *Drosophila* brain

**DOI:** 10.1101/2021.08.06.455433

**Authors:** Gabriella R. Sterne, Hideo Otsuna, Barry J. Dickson, Kristin Scott

**Affiliations:** University of California, Berkeley, United States; Janelia Research Campus, Howard Hughes Medical Institute, United States; Queensland Brain Institute; University of Queensland, St Lucia, Queensland, Australia

## Abstract

Neural circuits carry out complex computations that allow animals to evaluate food, select mates, move toward attractive stimuli, and move away from threats. In insects, the subesophageal zone (SEZ) is a brain region that receives gustatory, pheromonal, and mechanosensory inputs and contributes to the control of diverse behaviors, including feeding, grooming, and locomotion. Despite its importance in sensorimotor transformations, the study of SEZ circuits has been hindered by limited knowledge of the underlying diversity of SEZ neurons. Here, we generate a collection of split-GAL4 lines that provides precise genetic targeting of 138 different SEZ cell types in *D. melanogaster*, comprising approximately one third of all SEZ neurons. We characterize the single cell anatomy of these neurons and find that they cluster by morphology into six supergroups that organize the SEZ into discrete anatomical domains. We find that the majority of local SEZ interneurons are not classically polarized, suggesting rich local processing, whereas SEZ projection neurons tend to be classically polarized, conveying information to a limited number of higher brain regions. This study provides insight into the anatomical organization of the SEZ and generates resources that will facilitate further study of SEZ neurons and their contributions to sensory processing and behavior.
