## Supplementary material for "Classification and genetic targeting of cell types in the primary taste and premotor center of the *Drosophila* brain": SEZ Split-Gal4 Collection

Cell type	AD	DBD	SS number	SEZ Split-GAL4 Collection code	Quality: (P)oor, (G)ood, (E)xcellent, or (I)deal	Quality notes	Imagery available: (P)olarity (M)CFO or (B)oth
basket	38E08-p65ADZp in attP40	47B01-ZpGDBD in attP2	JRC_SS29227	SEZ-001	E	2 cells lightly stained in VNC	B
bobber	VT038216-p65ADZp in attP40 BJD_101F07_BB_21	VT050218-ZpGDBD in attP2 BJD_105E08_AV_01	JRC_SS29032	SEZ-005	G	~10 neurons other neurons in T1, T2, T3	P
cradle	VT050223-p65ADZp in attP40 BJD_108H06_BB_21	52D11-ZpGdbd in attP2	JRC_SS48142	SEZ-013	I	seems stochastic	P
cradle	VT033054-p65ADZp in attP40 BJD_104E12_BB_21	93D02-ZpGDBD in attP2	JRC_SS48139	SEZ-015	G	1 brightly stained neuron projecting from VNC into right side of SEZ, arborizing in AVLP	P
cradle	VT040540-p65ADZp in attP40 BJD_108B06_BB_21	93D02-ZpGDBD in attP2	JRC_SS48141	SEZ-016	G	1 neuron/side with inputs in SLP, SCL, and MB vertical lobe, 1 neuron/side overlapping with cradle in SEZ (possible candidate for MCFO)	B
cradle	VT007849-p65ADZ in attP40 BJD_122D11_BB_21	VT033054-ZpGdbd in attP2 BJD_104E12_AV_01	JRC_SS47079	SEZ-019	E	1 weakly labeled neuron on right side of VNC	B
cradle	VT033054-p65ADZp in attP40 BJD_104E12_BB_21	VT046289-ZpGDbd in attP2 BJD_121H06_AV_01	JRC_SS48137	SEZ-020	G	1 (very pretty!) neuron/side arborizing in abdominal ganglion	B
oink	VT057283-p65ADZp in attP40 BJD_105G01_BB_21	VT026015-ZpGdbd in attP2 BJD_126F08_AV_01	JRC_SS47078	SEZ-022	G	9 neurons in upper VNC. Stock might be contaminated with Sp?	B
peahen	38D01-p65ADZp in attP40	VT057283-ZpGDBD in attP2 BJD_105G01_AV_01	JRC_SS39038	SEZ-024	I	also JRC_IS39038	B
vice	VT019074-p65ADZp in attP40 BJD_120C06_BB_21	47H07-ZpGdbd in attP2	JRC_SS49415	SEZ-026	G	vice is dim, one dim neuron on right side central brain, one in VNC on left	B
rhinoceros	VT048852-p65ADZp in attP40 BJD_102E08_BB_21	VT043075-ZpGdbd in attP2 BJD_111D04_AV_01	JRC_SS47077	SEZ-034	P	1 neuron with cell body in SLP, many optic lobe neurons, since axon visible in VNC	B
doublescoop	VT008453-p65ADZp in attP40 BJD_112E07_BB_21	VT043077-ZpGdbd in attP2 BJD_101H11_AV_01	JRC_SS55570	SEZ-035	E	A few lightly labeled cells in medulla	P
doublescoop	VT057469-p65ADZp in attP40 BJD_128F10_BB_21	VT043077-ZpGdbd in attP2 BJD_101H11_AV_01	JRC_SS47081	SEZ-036	P	doublescoop is brightly labeled by there are neurons in OL, AMMC? And FB, plus at least 3 neurons in VNC	B
G2N-1	12C04-p65ADZp in attP40	VT043658-ZpGDBD in attP2 BJD_114B06_AV_01	JRC_SS47082	SEZ-041	E	1? Neuron extending on midline of VNC	B
G2N-1	VT007746-p65ADZp in attP40 BJD_125C09_BB_21	VT043658-ZpGDBD in attP2 BJD_114B06_AV_01	JRC_SS47080	SEZ-042	G	Central brain looks ideal but VNC was not dissected	B
G2N-1	12C04-p65ADZp in attP40	VT020839-ZpGDBD in attP2 BJD_104B09_AV_01	JRC_SS56399	SEZ-043	G	staining is poor, 2 neurons in VNC plus serveral ascending neurons?	P
rocket	VT064567-p65ADZp in attP40 BJD_106B08_BB_21	VT010262-ZpGDBD in attP2 BJD_109F07_AV_01	JRC_SS29686	SEZ-053	G	central brain very clean but ~8 neurons/side are stained in VNC brightly
rocket	VT015830-p65ADZp in attP40 BJD_123D08_BB_21	VT010262-ZpGDBD in attP2 BJD_109F07_AV_01	JRC_SS29687	SEZ-054	G	2 lightly stained neurons/side in SLP, several unilateral neurons in VNC and lightly stained arborizations in AG	P
rocket	24A07-p65ADZp in attP40	VT010262-ZpGDBD in attP2 BJD_109F07_AV_01	JRC_SS29688	SEZ-055	G	central brain very clean, many neurons in T2 and one neuron on the right of T3	B
loch ness	VT047885-p65ADZp in attP40 BJD_129C07_BB_21	VT017862-ZpGdbd in attP2 BJD_120B11_AV_01	JRC_SS29822	SEZ-056	G	Diffuse staining in the higher brain and a number of ascending neurons from VNC, but loch ness is bright and clear	B
kitty	VT059788-p65ADZ in attP40 BJD_114G11_BB_21	93B07-ZpGdbd in attP2	JRC_SS29458	SEZ-058	G	Other neurons in SLP, SCL and LH, look like lkr neurons, a few neurons in lower VNC	B
kitty	VT029586-p65ADZ in attP40 BJD_126H06_BB_21	VT043015-ZpGdbd in attP2 BJD_118C10_AV_01	JRC_SS29481	SEZ-059	G	many small neurons in medulla, 2-3 neurons/side in VNC	B
justice	VT021853-p65ADZp in attP40 BJD_123E05_BB_21	VT020126-ZpGdbd in attP2 BJD_126D02_AV_01	JRC_SS29812	SEZ-062	G	Lightly stained other neuron on left of T3, stochastic and contains shurg ascending neuron	P
justice	VT020126-p65ADZp in attP40 BJD_126D02_BB_21	VT021853-ZpGDBD in attP2 BJD_123E05_AV_01	JRC_SS29813	SEZ-063	G	Stochastic and contains shrug ascending neuron	B
genie	VT011132-p65ADZp in attP40 BJD_109F09_BB_21	VT019071-ZpGDBD in attP2 BJD_110B02_AV_01	JRC_SS30373	SEZ-067	I	gorgeous descending genie neuron, arborizes in T1 and T2	B
genie	47H03-p65ADZp in attP40	VT019071-ZpGDBD in attP2 BJD_110B02_AV_01	JRC_SS30377	SEZ-068	E	one lightly stained neuron ascending from VNC to PVLP, 1 neuron/side in SLP	B
peacock	VT040592-p65ADZp in attP40 BJD_127E11_BB_21	19F09-ZpGdbd in attP2	JRC_SS30409	SEZ-072	G	many very lightly stained neurons in superior CB, 3 neurons/side in VNC that are brightly stained	B
peacock	VT049365-p65ADZp in attP40 BJD_128D05_BB_21	19F09-ZpGdbd in attP2	JRC_SS30410	SEZ-073	P	this line also contains Yoshi's aDT10 MB neuron (JRC_SS03283) plus several PLP neurons and 1 ascending neuron from VNC plus one neuron in T3	B
usnea	VT038544-p65ADZp in attP40 BJD_115G07_BB_21	VT019345-ZpGdbd in attP2 BJD_107B05_AV_01	JRC_SS31022	SEZ-087	P	2 other brightly stained OL neurons/side that project to CB. Morphology of stroopwafel is seen clearly	B
earmuff	18B06-p65ADZp in attP40	VT050733-ZpGDBD in attP2 BJD_129C08_AV_01	JRC_SS31063	SEZ-089	G	2 other neurons in VNC, 1 ascends to CB and passes through the SEZ. Some other bright staining in the abdominal ganglion that may or may not be neurons	B
cowboy	VT025786-p65ADZp in attP40 BJD_110D02_BB_21	VT057278-ZpGdbd in attP2 BJD_122B05_AV_01	JRC_SS31067	SEZ-090	G	staining is dim, ~8 other brightly stained neurons in VNC	B
bluebell	VT050223-p65ADZp in attP40 BJD_108H06_BB_21	VT037804-ZpGDBD in attP2 BJD_113G08_AV_01	JRC_SS31328	SEZ-092	G	also contains snail, slink, and sneaker? JRC_IS31323 and JRC_IS31326 are also good splits that weren't stabilized.	B
FDG	81E10-p65ADZp in attP40	VT037804-ZpGDBD in attP2 BJD_113G08_AV_01	JRC_SS31333	SEZ-093	G	1 descending neuron, several lightly stained neurons arborizing broading in the VNC, bright sensory inputs into T3	B
bluebell	VT050223-p65ADZp in attP40 BJD_108H06_BB_21	VT022244-ZpGDBD in attP2 BJD_123E07_AV_01	JRC_SS31341	SEZ-094	G	very bright, also contains snail	B
FDG	81E10-p65ADZp in attP40	VT022244-ZpGDBD in attP2 BJD_123E07_AV_01	JRC_SS31345	SEZ-095	E	Several light broadly arborizing neurons in the VNC, very bright sersory inputs into T3	B
mesa	VT022244-p65ADZp in attP40 BJD_123E07_BB_21	23E10-ZpGDBD in attP2	JRC_SS31366	SEZ-096	E	a few small neurons in superior optic lobe, lightly covers sparse-T	B
mesa	42E06-p65ADZp in attP40	23E10-ZpGDBD in attP2	JRC_SS31369	SEZ-097	E	lightly covers sparse-T	B
sink and sync	VT050223-p65ADZp in attP40 BJD_108H06_BB_21	24A02-ZpGdbd in attP2	JRC_SS31372	SEZ-098	G	Covers two different neuron types, sink is interneuron and sync is descending neuron. No other neurons in CNS.	B
bluebell	VT050223-p65ADZp in attP40 BJD_108H06_BB_21	42E06-ZpGdbd in attP2/ TM3	JRC_SS31388	SEZ-099	G	brightly labels 1 neuron in the SMP/SLP, probably also contains snail and another unidentified neuron	B
snake	VT019060-p65ADZp in attP40 BJD_104B02_BB_21	VT006486-ZpGDBD in attP2 BJD_115B11_AV_01	JRC_SS31705	SEZ-103	G	CNS is quite clean, two neurons with large-caliber axons in T2	B
snake	VT019060-p65ADZp in attP40 BJD_104B02_BB_21	28C05-ZpGdbd in attP2	JRC_SS31708	SEZ-104	E	~4 sensory? neurons in the abdominal ganglion	P
snake	VT006486-p65ADZp in attP40 BJD_115B11_BB_21	28C05-ZpGdbd in attP2	JRC_SS31714	SEZ-105	E	4 neurons in the abdominal ganglion only seen in polarity staining	B
gallinule	VT026953-p65ADZp in attP40 BJD_113E11_BB_21	VT027273-ZpGdbd in attP2 BJD_115E05_AV_01	JRC_SS32060	SEZ-106	G	covers a single gallinule. Stochastic and also contains projection neurons.	P
gallinule and trogon	45B08-p65ADZp in attP40	VT026953-ZpGdbd in attP2 BJD_113E11_AV_01	JRC_SS32119	SEZ-112	E	may contain another neuron type that is difficult to distinguish from gallinule	B
diatom	VT004972-p65ADZp in attP40 BJD_116E02_BB_21	VT051757-ZpGDBD in attP2 BJD_116A05_AV_01	JRC_SS32361	SEZ-114	I	sensory inputs into the SEZ?	B
clubround	VT037488-p65ADZ in attP40 BJD_122G10_BB_21	VT033629-ZpGdbd in attP2 BJD_124D05_AV_01	JRC_SS32388	SEZ-115	G	projections of other neurons arborizing in LH, but cell bodies are not visible perhaps olfactory projection neurons?	B
haystack	VT037488-p65ADZ in attP40 BJD_122G10_BB_21	54H10-ZpGDBD in attP2	JRC_SS32391	SEZ-116	I	dim	B
oinkT	VT027323-p65ADZ in attP40 BJD_124C12_BB_21	94H07-ZpGdbd in attP2	JRC_SS32394	SEZ-117	I		B
clubround	VT033629-p65ADZp in attP40 BJD_124D05_BB_21	46E07-ZpGDBD in attP2	JRC_SS32398	SEZ-119	P	many additional neurons in the superior central brain	B
spray	VT032404-p65ADZp in attP40 BJD_127A07_BB_21	VT051757-ZpGDBD in attP2 BJD_116A05_AV_01	JRC_SS32404	SEZ-121	G	1 other neuron in central brain, several lightly labeled neurons in VNC	B
amulet	VT019900 p65ADZp in attP40 BJD_144C11_BB_21	65D06-ZpGdbd in attP2	JRC_SS32423	SEZ-122	G	several other more lightly stained neurons in central brain, 1 or 2 broadly arborizing neurons in VNC. Also contains bower	B
marge	46E07-p65ADZp in attP40	VT037488-ZpGdbd in attP2 BJD_122G10_AV_01	JRC_SS32463	SEZ-123	I		B
clubround	46E07-p65ADZp in attP40	VT033629-ZpGdbd in attP2 BJD_124D05_AV_01	JRC_SS32464	SEZ-124	G	more lightly labeled neurons in SMP, lightly labeled descending or ascending neurons	B
mime	w; 28D10-p65ADZp; MKRS/ TM6B	VT044856-ZpGDBD in attP2 BJD_121F10_AV_01	JRC_SS47275	SEZ-125	G	also covers 1 descending neuron in the SEZ/side	B
bluebell and bluebird	42E06-p65ADZp in attP40	VT050223-ZpGdbd in attP2 BJD_108H06_AV_01	JRC_SS31326	SEZ-127	I	does not appear to contain snail, does not have any descending neurons.	B
FDG-medial	25A01-p65ADZp in attP40	VT058723-ZpGdbd in attP2 BJD_105H05_AV_01	JRC_SS31320	SEZ-129	P	additional bilateral neurons with cell bodies in the LCBR	B
FDG-medial	37D11-p56ADZp in attP40	VT058723-ZpGdbd in attP2 BJD_105H05_AV_01	JRC_SS31321	SEZ-130	G	labeling in the optic lobes and other pair of cell bodies in the SEZ	B
FDG-medial	25A01-p65ADZp in attP40	37D11-ZpGDBD in attP2	JRC_SS31386	SEZ-132	E	Also labels some Kenyon cells and a few neurons in the abdominal ganglion	B
gallinule	VT027706-p65ADZ in attP40 BJD_115E08_BB_21	23E04-ZpGDBD in attP2	JRC_SS31362	SEZ-134	I		B
clownfish	VT019723-p65ADZp in attP40 BJD_120C07_BB_21	VT040027-ZpGDBD in attP2 BJD_101G05_AV_01	JRC_SS32716	SEZ-141	G	5-6 other widely arborizing neurons in the VNC
tundra	VT026668-p65ADZp in attP40 BJD_101D05_BB_21	50B06-ZpGdbd in attP2	JRC_SS32902	SEZ-144	G	also labels one central complex? Neuron and another easily distinguishable neuron in the CNS. VNC has 4 labeled interneurons in T1 and T2	B
wafflecone	VT037560-p65ADZ in attP40 BJD_127C03_BB_21	VT025996-ZpGdbd in attP2 BJD_113E01_AV_01	JRC_SS32949	SEZ-150	G	1 other neuron in the VNC	P
wafflecone	VT037560-p65ADZ in attP40 BJD_127C03_BB_21	79B08-ZpGdbd in attP2	JRC_SS32950	SEZ-151	P	clean in the CB but many neurons in the VNC. 2 neurons with giant cell bodies and large caliber axons in T2, 1 more neuron/side in the T2 and T3.	B
tundra	78A01-p65ADZp in attP40	VT060734-ZpGdbd in attP2 BJD_106A03_AV_01	JRC_SS32965	SEZ-152	P	requires MCFO to determine cell types	P
kitty	VT044655-p65ADZp in attP40 BJD_121F05_BB_21	VT046005-ZpGdbd in attP2 BJD_123G10_AV_01	JRC_SS29466	SEZ-153	E	~4 neurons labeled in VNC	B
bridle	71G01-p65ADZp in attP40	VT026953-ZpGdbd in attP2 BJD_113E11_AV_01	JRC_SS32123	SEZ-161	I		P
bridle	VT026953-p65ADZp in attP40 BJD_113E11_BB_21	71G01-ZpGdbd in attP2	JRC_SS32066	SEZ-162	I		B
thorn	VT025936-p65ADZp in attP40 BJD_107E02_BB_21	19A11-ZpGdbd in attP2	JRC_SS34065	SEZ-172	E	several other neurons in OL and CB, 1 other neuron in VNC.	B
gallinule and cowboy	VT037574-p65ADZ in attP40 BJD_129H09_BB_21	VT030345-ZpGdbd in attP2 BJD_110F08_AV_01	JRC_SS34088	SEZ-177	G	also covers segmentally repeated neurons in VNC	B
gallinule	VT037574-p65ADZ in attP40 BJD_129H09_BB_21	VT015971-ZpGdbd in attP2 BJD_122E08_AV_01	JRC_SS34089	SEZ-178	E	several other neurons lightly covered in SEZ	B
gallinule	50H07-p65ADZp in attP40	19A11-ZpGdbd in attP2	JRC_SS34096	SEZ-179	E	lightly labeled small neurons in OL	P
mist	VT028551-p65ADZp in attP40 BJD_120G12_BB_21	VT061717-ZpGdbd in attP2 BJD_106A06_AV_01	JRC_SS34732	SEZ-182	I	!!!	B
mist	VT061717-p65ADZp in attP40 BJD_106A06_BB_21	VT028551-ZpGdbd in attP2 BJD_120G12_AV_01	JRC_SS34739	SEZ-183	G	one bright neuron with cell body in SLP, mist is dim in comparison	P
balloon	76F05-p65ADZp in attP40	VT043075-ZpGdbd in attP2 BJD_111D04_AV_01	JRC_SS35259	SEZ-189	G	neurons brightly labeled in AG, other lightly labeled ascending neurons and PAM neurons labeled	B
buddy	VT006555-p65ADZp in attP40 BJD_106E09_BB_21	VT020126-ZpGdbd in attP2 BJD_126D02_AV_01	JRC_SS35279	SEZ-190	E	I neuron per side in VLP	B
asteroid	76F05-p65ADZp in attP40	VT000357-ZpGdbd in attP2 BJD_100A03_AV_01	JRC_SS35281	SEZ-191	E	1 neuron lightly labeled ascending from T3	P
asteroid	72F12-p65ADZp in attP40	VT000357-ZpGdbd in attP2 BJD_100A03_AV_01	JRC_SS35282	SEZ-192	I		B
box	VT020126-p65ADZp in attP40 BJD_126D02_BB_21	VT000357-ZpGdbd in attP2 BJD_100A03_AV_01	JRC_SS35283	SEZ-193	P	ascending neurons arborizing in the SEZ, a number of other overlapping VNC neurons also labled	B
fudog	VT038225-p65ADZp in attP40 BJD_108A03_BB_21	69E06-ZpGDBD in attP2	JRC_SS35291	SEZ-196	E	one other neuron type in T1	B
sundrop and diatom	VT063220-p65ADZp in attP40 BJD_119B10_BB_21	VT038225-ZpGDBD in attP2 BJD_108A03_AV_01	JRC_SS35298	SEZ-197	G	also covers sensory projections into AG as well as neurons in T3	B
meteor	VT021853-p65ADZp in attP40 BJD_123E05_BB_21	VT014724-ZpGDBD in attP2 BJD_113A01_AV_01	JRC_SS35410	SEZ-200	P	several ascending neurons and segmentally repeated interneurons in VNC, also covers balloon, kelp, and hyacinth	B
meteor	VT021853-p65ADZp in attP40 BJD_123E05_BB_21	VT019422-ZpGdbd in attP2 BJD_122F05_AV_01	JRC_SS35412	SEZ-201	G	diffuse ascending neurons with cell bodies in T1	P
meteor	VT021853-p65ADZp in attP40 BJD_123E05_BB_21	VT058947-pZpGdbd in attP2 BJD_144F08_AV_01	JRC_SS35420	SEZ-202	I	also covers sparse T on the left and lightly covers meteor-R	P
kelp and hydrangea	20G07-p65ADZp in attP40	VT043685-ZpGdbd in attP2 BJD_127H04_AV_01	JRC_SS35814	SEZ-205	G	can't find MCFO data	P
Salivary MN13	VT014724-p65ADZp in attP40 BJD_113A01_BB_21	VT000837-ZpGDBD in attP2 BJD_106C04_AV_01	JRC_SS35823	SEZ-208	G	Carrot is more strongly stained but there are many less strongly stained neurons in the SEZ. At least 4 other neurons in the VNC. Might be salivary MN	B
genie	33G04-p65ADZp in attP40	72D08-ZpGdbd in attP2	JRC_SS35835	SEZ-211	G	One other cell type in T2	B
lion	89E07-p65ADZp in attP40	VT045978-ZpGdbd in attP2 BJD_108F06_AV_01	JRC_SS36657	SEZ-213	G	One other neuron in the FB, several neurons in the lower VNC, but only one brightly stained
planter	VT037554-p65ADZ in attP40 BJD_110H12_BB_21	VT045978-ZpGdbd in attP2 BJD_108F06_AV_01	JRC_SS36658	SEZ-214	I	very weak	B
cleaver	VT037525-p65ADZp in attP40 BJD_129A10_BB_21	VT033627-ZpGDBD in attP2 BJD_121A07_AV_01	JRC_SS37122	SEZ-218	E	one lightly stained neuron in T1, may be ascending	B
willow	09B09-p65ADZp in attP40	VT041043-ZpGDBD in attP2 BJD_104H09_AV_01	JRC_SS37135	SEZ-219	I	Super nice!	B
whisker	67A06-p65ADZp in attP40	37E06-ZpGdbd in attP2	JRC_SS37140	SEZ-220	E	2 other neurons in VNC, dissection is not perfect	B
cradle and ?	19D12-p65ADZp in attP40	VT042792-ZpGdbd in attP2 BJD_115H05_AV_01	JRC_SS37153	SEZ-222	G	two different neuron types that are very overlapping in the SEZ. One has ventral cell bodies, the other lateral. Also stains ~3 other neuons in VNC.	B
gnome	VT049978-p65ADZp in attP40 BJD_128D10_BB_21	VT033627-ZpGDBD in attP2 BJD_121A07_AV_01	JRC_SS37818	SEZ-232	G	ice is lightly labeled. SLP neuron from JRC_IS37784 is brighter.	B
aDT6	VT044959-p65ADZp in attP40 BJD_118D08_BB_21	VT043070-ZpGDBD in attP2 BJD_108C11_AV_01	JRC_SS37840	SEZ-235	G	brain is clean but 2-3 secretory-looking neurons in VNC	P
head control motor neuron	75C10-p65ADZp in attP40	VT020122-ZpGDBD in attP2 BJD_101A11_AV_01	JRC_SS38113	SEZ-237	E	Might lightly label another MN type in T2
landslide	50C12-p65ADZp in JK22C	VT049369-ZpGDBD in attP2 BJD_128D07_AV_01	JRC_SS38119	SEZ-239	I	neuron with cell body/arborization in GNG, sendd arborizations to lobula	P
moor	VT026668-p65ADZp in attP40 BJD_101D05_BB_21	50C12-ZpGDBD in attP2	JRC_SS38140	SEZ-240	I		B
mandala	31F06-p65ADZp in attP40	75H10-ZpGDBD in attP2	JRC_SS38164	SEZ-243	E	Also lightly labels a few umbrella neurons	B
mandala	VT026667-p65ADZp in attP40 BJD_122G02_BB_21	75H10-ZpGDBD in attP2	JRC_SS38165	SEZ-244	I		B
kokopelli	VT043284-p65ADZp in attP40 BJD_102A06_BB_21	VT000252-ZpGdbd in attP2 BJD_115B04_AV_01	JRC_SS38523	SEZ-247	G	May contain two different cell types, one lightly stained neuron in VNC
mothership	VT008534-p65ADZp in attP40 BJD_106F04_BB_21	VT002408-ZpGDBD in attP2 BJD_109D04_AV_01	JRC_SS38535	SEZ-248	E	Descending neuron with arborizations in back of GNG. Several other lightly stained neuronsin VNC and CNS.
horn	VT058557-p65ADZp in attP40 BJD_112A02_BB_21	VT025997-ZpGdbd in attP2 BJD_113E02_AV_01	JRC_SS38555	SEZ-253	G	Central brain nice and clean but ~8 brightly labeled interneurons in T1 and T3	B
indigo	14H09-p65ADZp in attP40	47F12-ZpGdbd in attP2	JRC_SS39007	SEZ-254	G	two other neurons labeled in FB/EB area, 3-4 brightly labeled interneurons in T2 and T3 on left side	P
indigo	VT063741-p65ADZp in attP40 BJD_122C04_BB_21	84B09-ZpGDBD in attP2	JRC_SS39018	SEZ-255	E	1 other neuron in SIP	B
indigo	VT007182-p65ADZp in attP40 BJD_119G01_BB_21	84B09-ZpGDBD in attP2	JRC_SS39019	SEZ-256	I		B
tinctoria	14H09-p65ADZp in attP40	VT019079-ZpGdbd in attP2 BJD_126B11_AV_01	JRC_SS39020	SEZ-257	G	Also covers TPN1, could be cleaned up with tshirt-Gal80	B
portal	VT063741-p65ADZp in attP40 BJD_122C04_BB_21	VT019079-ZpGdbd in attP2 BJD_126B11_AV_01	JRC_SS39024	SEZ-258	E	Also labels one TPN1 neuron on left side
indigo	84B09-p65ADZp in attP40	VT063741-ZpGdbd in attP2 BJD_122C04_AV_01	JRC_SS39033	SEZ-260	E	One other neuron in left SIP	P
aDT6	20E08-p65ADZp in attP40	VT057283-ZpGDBD in attP2 BJD_105G01_AV_01	JRC_SS39040	SEZ-262	E	on other neuron on right side of CNS	B
aDT6	VT057283-p65ADZp in attP40 BJD_105G01_BB_21	20E08-ZpGdbd in attP2	JRC_SS39052	SEZ-263	E	one other lightly stained neuron type in ICL?	P
aDT6	VT039458-p65ADZp in attP40 BJD_115G09_BB_21	20E08-ZpGdbd in attP2	JRC_SS39054	SEZ-264	I	lightly labeled	P
foxglove	VT019012-p65ADZp in attP40 BJD_122F02_BB_21	VT022244-ZpGDBD in attP2 BJD_123E07_AV_01	JRC_SS40909	SEZ-265	G	also labels ~10 mushroom body neurons on each side	B
foxglove	VT022244-p65ADZp in attP40 BJD_123E07_BB_21	VT019012-ZpGdbd in attP2 BJD_122F02_AV_01	JRC_SS40926	SEZ-266	E	also lightly labels several higher brain neurons on a few small OL neurons. Labels one sensory projection in T2-T3	B
pampa	VT056374-p65ADZp in attP40 BJD_114E11_BB_21	VT008142-ZpGdbd in attP2 BJD_116F08_AV_01	JRC_SS39448	SEZ-277	E	contains one other neuron on right side in prow. Made by accident	P
aSG4	VT020596-p65ADZp in attP40 BJD_120C12_BB_21	68B03-ZpGDBD in attP2	JRC_SS39453	SEZ-280	P	very dim with another neuron type in the PI. VNC contains bright secretory-type neurons in lower half
spray	VT028317-p65ADZp in attP40 BJD_117F05_BB_21	VT009674-pZpGdbd in attP2 BJD_144C10_AV_01	JRC_SS39867	SEZ-292	G	covers a number of neurons in the VNC, could be cleaned up with t-shirt Gal80	B
weaver	VT040572-p65ADZp in attP40 BJD_127E08_BB_21	VT005106-ZpGDBD in attP2 BJD_125A09_AV_01	JRC_SS39883	SEZ-296	E	also covers one small interneuron in RT2	B
hyacinth	VT009674 p65ADZp in attP40 BJD_144C10_BB_21	VT012330-ZpGdbd in attP2 BJD_125F10_AV_01	JRC_SS39890	SEZ-297	I		B
kelp and hyacinth	20G07-p65ADZp in attP40	VT028317-ZpGdbd in attP2 BJD_117F05_AV_01	JRC_SS39895	SEZ-299	G	Also contains 1 bilateral SLP neuron. VNC is clean, may dimly label one neuron in right T3	B
oinkU	22E12-p65ADZp in attP40	64C11-ZpGdbd in attP2	JRC_SS39905	SEZ-300	P	Also covers a broadly arborizing OL neuron in lobula? And ~4 ascending neurons that arborize in T3 and T2. oinkU not visible is stable split with IVS-myr-FLAG	B
cantaloupe	VT037820-p65ADZ in attP40 BJD_111A02_BB_21	85F12-ZpGdbd in attP2	JRC_SS39914	SEZ-301	G	Brain is clean but ~8 small neurons are labeled in the AG that acend to T1 along the midline	B
oval	VT021374-p65ADZp in attP40 BJD_113C10_BB_21	VT037820-ZpGdbd in attP2 BJD_111A02_AV_01	JRC_SS39916	SEZ-302	I	Descending neuron not covered by the DN collection. May lightly label two large cell bodies in inferior SEZ	B
broom	VT021374-p65ADZp in attP40 BJD_113C10_BB_21	85F12-ZpGdbd in attP2	JRC_SS39923	SEZ-303	I	Interesting neuron that arborizes in posterior GNG, IPS, and SPS. Stop neuron?	B
tophat	VT030322-p65ADZ in attP40 BJD_117G08_BB_21	85F12-ZpGdbd in attP2	JRC_SS39932	SEZ-304	P	Obscured by ~4 rocket neurons per side, SLP neurons that project to SMP. Also covers ~10 interneurons in VNC	P
whisker	12G04-p65ADzp in attP40	73H04-ZpGDBD in attP2	JRC_SS39947	SEZ-305	I	Very lightly covers 1 interneuron in AG	B
tophat	76B02-p65ADZp in attP40	85F12-ZpGdbd in attP2	JRC_SS39993	SEZ-308	E	Contains one interneuron type in T2, very good line	B
foxglove	VT019012-p65ADZp in attP40 BJD_122F02_BB_21	VT022244-ZpGDBD in attP2 BJD_123E07_AV_01	JRC_SS40909	SEZ-312	E	Several mushroom body neurons also labeled	P
foxglove	VT022244-p65ADZp in attP40 BJD_123E07_BB_21	VT019012-ZpGdbd in attP2 BJD_122F02_AV_01	JRC_SS40926	SEZ-313	E	Somehwat dim; a few OL neurons are stained as well as one neuron in the VNC	P
diatom	33H04-p65ADZp in attP40	50H07-ZpGdbd in attP2	JRC_SS40945	SEZ-318	I	Sensory inputs to AG/T3?	B
brontosaraus	VT008686-p65ADZp in attP40 BJD_125E06_BB_21	27A11-ZpGDBD in attP2	JRC_SS40950	SEZ-319	I	May be a poor dissection, morphology is not clear	B
tundra	VT062870-p65ADZp in attP40 BJD_128H08_BB_21	50B06-ZpGdbd in attP2	JRC_SS41386	SEZ-320	E	One cell type in T1, could be stochastic	P
loch ness	VT025980-p65ADZp in attP40 BJD_110D04_BB_21	81A04-ZpGdbd in attP2/ TM3	JRC_SS41389	SEZ-321	G	Three other cell types in brain, many other cell types in VNC	B
kitty	VT062870-p65ADZp in attP40 BJD_128H08_BB_21	VT025980-ZpGDBD in attP2 BJD_110D04_AV_01	JRC_SS41391	SEZ-323	G	Brightly labeled descending neurons from AG and interneuron in T3	P
horseshoe2	VT025786-p65ADZp in attP40 BJD_110D02_BB_21	VT043147-ZpGdbd in attP2 BJD_114A12_AV_01	JRC_SS41397	SEZ-324	E	A few neurons in the OL, one interneuron in T2	P
seagull	VT036302-p65ADZp in attP40 BJD_118A02_BB_21	VT043147-ZpGdbd in attP2 BJD_114A12_AV_01	JRC_SS41402	SEZ-325	E	Very lightly labeled interneurons in T1	M
horseshoe	VT010264-p65ADZp in attP40 BJD_103F08_BB_21	VT040018-ZpGdbd in attP2 BJD_111B10_AV_01	JRC_SS41410	SEZ-327	P	Lots of ascending neurons from T2	P
horseshoe	VT063219-p65ADZ in attP40 BJD_119B09_BB_21	VT010264-ZpGDBD in attP2 BJD_103F08_AV_01	JRC_SS41414	SEZ-329	P	Many ascending neurons form T1, interneurons in T1/T2	P
horseshoe	VT036302-p65ADZp in attP40 BJD_118A02_BB_21	VT010264-ZpGDBD in attP2 BJD_103F08_AV_01	JRC_SS41417	SEZ-331	G	Ascending neurons from T1, one interneuron in right T2	B
horntail	VT043284-p65ADZp in attP40 BJD_102A06_BB_21	VT026347-ZpGdbd in attP2 BJD_107F02_AV_01	JRC_SS41428	SEZ-333	P	Interneurons in AG, intersegmental neurons from T1 to T2 and T3, ascending neurons and various stochastic? Neurons on left side of brain	B
web	VT023750-p65ADZp in attP40 BJD_110C03_BB_21	VT043284-ZpGDBD in attP2 BJD_102A06_AV_01	JRC_SS41434	SEZ-334	G	Descending neurons brightly labeled, also contains one other cell type in central brain and one neuron/side in AMMC. Not covered by DN collection.	B
braces	VT023750-p65ADZp in attP40 BJD_110C03_BB_21	VT018446-ZpGDBD in attP2 BJD_135B02_AV_01	JRC_SS41439	SEZ-335	E	Secretory-type neurons in T3	P
web	VT043284-p65ADZp in attP40 BJD_102A06_BB_21	VT023750-ZpGdbd in attP2 BJD_110C03_AV_01	JRC_SS41446	SEZ-336	E	One other neuron in left AMMC	B
web	VT043284-p65ADZp in attP40 BJD_102A06_BB_21	VT026000-ZpGDBD in attP2 BJD_107E06_AV_01	JRC_SS41448	SEZ-337	G	Also contains AMMC cell type and bilateral neurons in higher brain. One other cell type in VNC	P
diatom	VT008142-p65ADZ in attP40 BJD_116F08_BB_21	VT032776-ZpGdbd in attP2 BJD_121A02_AV_01	JRC_SS42322	SEZ-339	G	Labels segmentally repeated interneurons in VNC	P
handle	47G08-p65ADZp / CyO in attP40	VT045978-ZpGdbd in attP2 BJD_108F06_AV_01	JRC_SS42328	SEZ-340	G	Relatively clean in CB, brightly labels AG neurons and more lightly labels other neurons in VNC	B
asteroid	47G08-p65ADZp / CyO in attP40	VT017862-ZpGdbd in attP2 BJD_120B11_AV_01	JRC_SS42335	SEZ-341	G	Diffuse labeling of fiber tracts in CB, birght assymetrical labeleing of interneurons in T1 and T2, labels T3 interneurons bilaterally	P
asteroid	VT008887-p65ADZp in attP40 BJD_119H09_BB_21	50B06-ZpGdbd in attP2	JRC_SS42338	SEZ-342	I		B
whisker	VT008887-p65ADZp in attP40 BJD_119H09_BB_21	VT008142-ZpGdbd in attP2 BJD_116F08_AV_01	JRC_SS42349	SEZ-343	G	Contains two celltypes, one of which is whisker. The other has a lateral cell body and overlaps extensively with whisker's neurites. Two large cell bodies in AG that descend	P
stand	VT043788-p65ADZp in attP40 BJD_108E03_BB_21	VT009152-ZpGdbd in attP2 BJD_116G08_AV_01	JRC_SS42377	SEZ-346	G	Several broadly arborozing neurons in VNC	B
trumpet	84D10-p65ADZp in attP40	37A11-ZpGDBD in attP2	JRC_SS42601	SEZ-348	E	Lightly labeled ascending neurons to SEZ and large cell bodied descending neuron in AG	B
trumpet and peep	w; 52E06-p65ADZp; MKRS/TM6B	84D10-ZpGDBD in attP2	JRC_SS42603	SEZ-349	E	Several lightly stained interneurons in T1 and T2	B
mute	26C03-p65ADZp in attP40	84D10-ZpGDBD in attP2	JRC_SS42606	SEZ-350	I	Descending neuron that might be involved with trumpet. Not covered by DN collection.	B
bower	w; 21F01-p65ADZp; MKRS/TM6B	VT044709-ZpGdbd in attP2 BJD_111E04_AV_01	JRC_SS42633	SEZ-353	P	Also covers another neuron type in SEZ (?) and a right TPN1 neuron	P
bower	VT058720-p65ADZp in attP40 BJD_118H12_BB_21	21F01-ZpGdbd in attP2	JRC_SS42634	SEZ-354	E	One left ascending neuron, cell bodies of bower are dim	P
sullivan	81H11-p65ADZp in attP40	26B11-ZpGdbd in attP2	JRC_SS42638	SEZ-356	I		P
sullivan	26B11-p65ADZp in attP40	81H11-ZpGdbd in attP2	JRC_SS42639	SEZ-357	I		B
knees	78B06-p65ADZp in attP40	VT030609-ZpGDBD in attP2 BJD_120H07_AV_01	JRC_SS42927	SEZ-358	E	One ascending neuron high background in several areas	B
aSG7	45B08-p65ADZp in attP40	61H08-ZpGdbd in attP2	JRC_SS43327	SEZ-359	E	Lightly labeled broadly arborizing neuron in optic lobes, neuron in ring, VNC is clean	B
aSG7	VT026953-p65ADZp in attP40 BJD_113E11_BB_21	61H08-ZpGdbd in attP2	JRC_SS43329	SEZ-360	E	One ascending neuron type and one arch neuron type	P
pringle	w; 76E09-p65ADZ; MKRS/TM6B	27A11-ZpGDBD in attP2	JRC_SS43334	SEZ-361	G	One other neuron type above the EF (fruitless positive)	P
peafowl	VT043070-p65ADZp in attP40 BJD_108C11_BB_21	VT017421-ZpGDBD in attP2 BJD_104A02_AV_01	JRC_SS37792	SEZ-362	P	Many other ascending neurons and VNC neurons, peafowl is visible in higher brain	B
pringle	VT036871-p65ADZp in attP40 BJD_101F04_BB_21	27A11-ZpGDBD in attP2	JRC_SS43335	SEZ-363	I	1-2 small interneurons in right T1	B
pringle	VT036871-p65ADZp in attP40 BJD_101F04_BB_21	HAV5; CyO/Sco; 70C09-ZpGDBD in attP2	JRC_SS43348	SEZ-365	E	VNC is clean, one other cell type that arborizes in the SMP	B
ruby	44A07-p65ADZp in attP40	VT007357-ZpGDBD in attP2 BJD_116F01_AV_01	JRC_SS43355	SEZ-367	E	Large cell-bodied neurons in VNC that might be on the surface. Also contains an ascending neuron from T1	P
ruby	w; 89A01-p65ADZp; MKRS/TM6B	VT039458-ZpGDBD in attP2 BJD_115G09_AV_01	JRC_SS43359	SEZ-368	G	Also contains small neuron in OL and many neurons in the VNC	P
loch ness	VT025980-p65ADZp in attP40 BJD_110D04_BB_21	VT017862-ZpGdbd in attP2 BJD_120B11_AV_01	JRC_SS43380	SEZ-370	G	Also contains a T3 interneuron and several ascending neurons. Need MCFO to characterize "loch ness" cells type morphology	P
kelp and hydrangea	20G07-p65ADZp in attP40	VT040577-ZpGdbd in attP2 BJD_108B10_AV_01	JRC_SS43885	SEZ-372	G	VNC is clean. Labels 2L and 1R. Also labels one aDT7-like neuron projecting to the right OL.	B
kelp and hydrangea	VT037488-p65ADZ in attP40 BJD_122G10_BB_21	VT040577-ZpGdbd in attP2 BJD_108B10_AV_01	JRC_SS43887	SEZ-373	P	Contains several cell types that are difficult to distinguish. Probably contains IN1 and kelp plus two other cell types in SEZ. VNC is clean. Characterize with MCFO.	B
kelp and hydrangea	20G07-p65ADZp in attP40	VT037488-ZpGdbd in attP2 BJD_122G10_AV_01	JRC_SS43889	SEZ-375	E	Contains two neurons ascending from SEZ to SMP on left and only one on right. Covers two different types of hydrangea and lightly covers kelp.	B
aBN1	VT057294-p65ADZp in attP40 BJD_105G02_BB_21	73E12-ZpGdbd in attP2	JRC_SS43899	SEZ-377	P	Descending neuron not covered by the DN collection. Looks like G21 except for arborizations in VNC. Also contains many other neuron types in brain and VNC.	B
aBN1	18C11-p65ADZp in attP40	VT057294-ZpGdbd in attP2 BJD_105G02_AV_01	JRC_SS43907	SEZ-378	G	Descending neuron not covered by the DN collection. Looks like G21 except for arborizations in VNC. Also contains many other neuron types in brain and VNC. Better than JRC_IS43899	B
sprout	VT004984-p65ADZp in attP40 BJD_119F03_BB_21	VT024603-ZpGdbd in attP2 BJD_110C07_AV_01	JRC_SS43912	SEZ-379	E	VNC is clean except for two interneurons in T1 on right side	P
TPN4	VT028327-p65ADZp in attP40 BJD_107G02_BB_21	79B08-ZpGdbd in attP2	JRC_SS44855	SEZ-381	I		B
TPN4	VT043285-p65ADZp in attP40 BJD_127G07_BB_21	79B08-ZpGdbd in attP2	JRC_SS44856	SEZ-382	I	One interneuron in left T3.	B
TPN4	75B02-p65ADZp in attP40	VT043285-ZpGdbd in attP2 BJD_127G07_AV_01	JRC_SS44866	SEZ-385	I		B
phantom	20G06-p65ADZp /CyO in attP40; MKRS/TM6B	17H12-ZpGdbd in attP2	JRC_SS44869	SEZ-387	I	Phantom is lightly labeled, looks bilateral in polarity data.	B
phantom	82F02-p65ADZp in attP40	20G06-ZpGdbd in attP2	JRC_SS44877	SEZ-389	P	Phantom is brightly labeled. Also contains another SEZ cell type as well as several other brain cell types. VNC is clean except for interneuron in T1	B
phantom	20G06-p65ADZp /CyO in attP40; MKRS/TM6B	82F02-ZpGDBD in attP2	JRC_SS44879	SEZ-390	P	Phantom is brightly labeled. Also contains another SEZ cell type as well as several other brain cell types. VNC is clean.	B
mesa	VT050223-p65ADZp in attP40 BJD_108H06_BB_21	VT028320-ZpGdbd in attP2 BJD_117F06_AV_01	JRC_SS44892	SEZ-392	E	mesa is bright, but VNC interneurons and another CB neuron are very lightly labeled	P
mesa	VT022244-p65ADZp in attP40 BJD_123E07_BB_21	VT028320-ZpGdbd in attP2 BJD_117F06_AV_01	JRC_SS44893	SEZ-393	G	Also lightly labels MB neurons and small cell body PI neurons. Plus intersegmental VNC neuron on right side and mismatched neurons in T3 (one might be a motor neuron).	P
mesa	VT028320-p65ADZ in attP40 BJD_117F06_BB_21	VT050223-ZpGdbd in attP2 BJD_108H06_AV_01	JRC_SS44896	SEZ-394	P	Butte is very similar to mesa but only arborizes in T1. This split is very dim and contains a number of other neurons including ascending neurons and other lightly labeled neurons in the central brain. MCFO is necessary	B
mesa	VT028320-p65ADZ in attP40 BJD_117F06_BB_21	VT022244-ZpGDBD in attP2 BJD_123E07_AV_01	JRC_SS44898	SEZ-395	G	Also labels many Kenyon cells. Only arborizes in T1.	P
tulip	24E12-p65ADZp in attP40	VT022244-ZpGDBD in attP2 BJD_123E07_AV_01	JRC_SS44899	SEZ-396	G	Also covers many sensory neurons from the AG that arborize in T3 but central brain is clean	P
tulip	VT022244-p65ADZp in attP40 BJD_123E07_BB_21	24E12-ZpGdbd in attP2	JRC_SS44902	SEZ-397	G	tulip is lightly labeled, the opposite combination of the same halves is a better split. Contains small OL neruons, a neuron type that connects the OL and the AL and sensory neurons arborizing in T3	B
justice	22B12-p65ADZp in attP40	33E10-ZpGdbd in attP2	JRC_SS44906	SEZ-398	G	Also contains one left ascending neuron and a VNC interneuron type with cell body in the AG and arborizations in T3 and T2	B
slink	37D11-p56ADZp in attP40	33E10-ZpGdbd in attP2	JRC_SS44908	SEZ-400	E	Also contains many small neurons in the OL. Slink is dim but no other neurons appear to be labeled.	B
fluff	22B12-p65ADZp in attP40	37G09-ZpGDBD in attP2	JRC_SS44912	SEZ-401	G	CB is clean but also labels an ascending neuron and many neurons in T2. Could be nicely cleaned up with Gal80.	B
bamboo	24A02-p65ADZp in attP40	VT017416-ZpGdbd in attP2 BJD_103H12_AV_01	JRC_SS44928	SEZ-402	E	A few small neurons in upper OL, one small neuron on the left of the CB	B
bamboo	VT017416-p65ADZp in attP40 BJD_103H12_BB_21	24A02-ZpGdbd in attP2	JRC_SS44937	SEZ-403	G	Also contails ~4 VLP neurons per side	P
turner	VT058720-p65ADZp in attP40 BJD_118H12_BB_21	VT059792-ZpGdbd in attP2 BJD_114G12_AV_01	JRC_SS45676	SEZ-406	E	Contains two other ascending neurons from AG, plus perhaps one OPN? Dim in the SEZ maybe due to staining issues.	P
IN2	VT044845-p65ADZp in attP40 BJD_111E05_BB_21	VT042833-pZpGdbd in attP2 BJD_144F06_AV_01	JRC_SS45679	SEZ-407	P	IN2 is lightly labeled. Another cell type with cell body in VLP and many other neurons in AG and T3	P
IN2	54H04-p65ADZp in attP40	VT042833-pZpGdbd in attP2 BJD_144F06_AV_01	JRC_SS45680	SEZ-408	G	Also contains a class of ascending neurons from T1. Could be cleaned with t-shirt-Gal80	B
IN2	VT044845-p65ADZp in attP40 BJD_111E05_BB_21	VT018883-ZpGdbd in attP2 BJD_129B03_AV_01	JRC_SS45682	SEZ-409	P	Also covers many VNC neurons, sparse T, and ascending neurons from VNC	P
crab	VT063633-p65ADZp in attP40 BJD_124F07_BB_21	16D09-ZpGDBD in attP2	JRC_SS45693	SEZ-411	I	really nice!	B
crab	66A06-p65ADZp in attP40	16D09-ZpGDBD in attP2	JRC_SS45694	SEZ-412	E	contains two other neurons in VNC, one interneuron on left of T2-T3 and one ascending from left T3 to SEZ	P
crab	66A06-p65ADZp in attP40	VT063633-ZpGdbd in attP2 BJD_124F07_AV_01	JRC_SS45700	SEZ-413	I		P
shark	VT016841-p65ADZ in attP40 BJD_123D12_BB_21	VT027802-ZpGdbd in attP2 BJD_113E12_AV_01	JRC_SS45729	SEZ-415	G	Covers what is perhaps a neck motor neuron? Only on one side. Other motor-type neurons in T1 and T3	P
trogon	65D05-p65ADZp in attP40	VT027802-ZpGdbd in attP2 BJD_113E12_AV_01	JRC_SS45730	SEZ-416	E	Contains one other neuron in CB and two interneurons in T3	P
multisense	VT029309-p65ADZp in attP40 BJD_123F02_BB_21	VT032900-ZpGDBD in attP2 BJD_117H04_AV_01	JRC_SS10614	SEZ-417	G	Also contains SMP neurons and many neurons in the VNC mostly in T3 and ascending neurons	B
usnea	VT033636-p65ADZp in attP40 BJD_107H06_BB_21	VT019345-ZpGdbd in attP2 BJD_107B05_AV_01	JRC_SS15725	SEZ-419	E	Contains sparse T, bilateral VLP neuron and a neuron in the AG	B
puddle	59A06-p65ADZp in attP40	54A09-ZpGdbd in attP2	JRC_SS27600	SEZ-423	E	Initial split imagery is different from stable split imagery	P
aSG1	15A09-p65ADZp in attP40	14G08-ZpGdbd in attP2	JRC_SS45898	SEZ-426	I		B
aSG1	20C04-p65ADZp in attP40	11C01-ZpGDBD in attP2	JRC_SS45903	SEZ-429	I		P
aSG1	w; 54D09-p65ADZp; MKRS/TM6B	20C04-ZpGDBD in attP2	JRC_SS45907	SEZ-431	G	Final imagery shows other neurons likely to the gut	P
aSG1	20C04-p65ADZp in attP40	VT000254-ZpGdbd in attP2 BJD_123B11_AV_01	JRC_SS45913	SEZ-433	I		M
aSG7	VT040545-p65ADZp in attP40 BJD_108B08_BB_21	54A09-ZpGdbd in attP2	JRC_SS45915	SEZ-435	I		P
aSG7	VT043659-p65ADZp in attP40 BJD_102A09_BB_21	VT057277-ZpGdbd in attP2 BJD_105F12_AV_01	JRC_SS45921	SEZ-436	I		P
aSG7	59A06-p65ADZp in attP40	VT000254-ZpGdbd in attP2 BJD_123B11_AV_01	JRC_SS45926	SEZ-439	I		P
aSG7	59A06-p65ADZp in attP40	VT043659-ZpGdbd in attP2 BJD_102A09_AV_01	JRC_SS45929	SEZ-441	E	Also contains one left ascending neuron from AG	P
pSG1 and aSG2	VT014341-p65ADZ in attP40 BJD_115C06_BB_21	VT063633-ZpGdbd in attP2 BJD_124F07_AV_01	JRC_SS45937	SEZ-445	E	Small Ol neurons, other lightly labeled T3 neurons. Also labels tophat.	B
pSG1 and aSG2	w; 34F03-p65ADZp; MKRS/ TM6B	24H02-ZpGdbd in attP2	JRC_SS45940	SEZ-446	E	Acending neuron from T1, this might be a clean split	B
tulip	24H12-p65ADZp in attP40	24H02-ZpGdbd in attP2	JRC_SS45941	SEZ-447	I	Not a descending neuron, may not be pSG2	P
pSG1 and aSG2	w; 34F03-p65ADZp; MKRS/ TM6B	VT016255-pZpGdbd in attP2 BJD_131D03_AV_01	JRC_SS45950	SEZ-449	E	Also contains sparse T and a higher brain interneuron. Might be somewhat stochastic.	B
moor	24H12-p65ADZp in attP40	VT016255-pZpGdbd in attP2 BJD_131D03_AV_01	JRC_SS45952	SEZ-450	G	Covers sparse T and an interneuron in T3. Could be cleaned up with tshirt-Gal80.	P
aSG7	VT009152-p65ADZ in attP40 BJD_116G08_BB_21	VT037553-ZpGDBD in attP2 BJD_118A09_AV_01	JRC_SS46202	SEZ-455	E	Screening imagery is different from stable split images	P
puddle	VT037554-p65ADZ in attP40 BJD_110H12_BB_21	VT009152-ZpGdbd in attP2 BJD_116G08_AV_01	JRC_SS46204	SEZ-456	I		B
puddle	VT037553-p65ADZp in attP40 BJD_118A09_BB_21	VT009152-ZpGdbd in attP2 BJD_116G08_AV_01	JRC_SS46205	SEZ-457	E	Also covers one L neuron in T2 with large caliber neurite
trident	12D09-p65ADZp in attP40	VT040354-ZpGdbd in attP2 BJD_127E05_AV_01	JRC_SS46209	SEZ-458	E	One right interneuron in T2	B
trident	VT040354-p65ADZp in attP40 BJD_127E05_BB_21	12D09-ZpGdbd in attP2	JRC_SS46211	SEZ-459	I		P
trident	12D09-p65ADZp in attP40	22D12-ZpGdbd in attP2	JRC_SS46214	SEZ-461	I		P
TH-VUM	VT064569-p65ADZp in attP40 BJD_103A08_BB_21	VT000611-ZpGdbd in attP2 BJD_116C07_AV_01	JRC_SS46885	SEZ-462	E	Also contains one other SEZ cell type and one type of AG interneuron	B
TH-VUM	TH-p65ADZp in attP4	VT064569-ZpGDBD in attP2 BJD_103A08_AV_01	JRC_SS46889	SEZ-463	P	Also covers PAM DANs and MANY ascending neurons from VNC. T-shirt zipper-killer would help.	B
trogon	VT033047-p65ADZp in attP40 BJD_101E05_BB_21	VT063736-ZpGDBD in attP2 BJD_124F08_AV_01	JRC_SS46912	SEZ-466	G	Also lightly labels SLP neurons and one type of T3 interneurons	B
FDG	81E10-p65ADZp in attP40	88C07-ZpGdbd in attP2	JRC_SS46913	SEZ-467	E	Also convers one type of ascending neuron from T2	B
FDG	VT022244-p65ADZp in attP40 BJD_123E07_BB_21	88C07-ZpGdbd in attP2	JRC_SS46914	SEZ-468	G	Ascending neuron type of T3 arborizing in SLP and OL neurons
rattle	81E10-p65ADZp in attP40	VT023745-ZpGDBD in attP2 BJD_145B11_AV_01	JRC_SS46917	SEZ-469	E	Other lightly labeled neurons in OL and SEZ. Might be Fdgb	B
rose	VT000608-p65ADZp in JK22C BJD_103B03_BB_37	21F01-ZpGdbd in attP2	JRC_SS46955	SEZ-476	I		B
trogon	w; 77D08-p65ADZ; MKRS/TM6B	VT043685-ZpGdbd in attP2 BJD_127H04_AV_01	JRC_SS47278	SEZ-479	G	Also contains SLP neurons and a number of VNC interneurons and ascending neurons	B
buddy	w; 78F07-p65ADZ; MKRS/TM6B	49C05-ZpGdbd in attP2	JRC_SS47281	SEZ-480	G	Segmentally repeated interneurons in VNC and two ascending/descending neuron overlapping with buddy. Needs MCFO	P
buddy	49C05-p65ADZp in attP40	78F07-ZpGDBD in attP2	JRC_SS47283	SEZ-481	G	Segmentally repeated interneurons in VNC and ascending/descending neuron overlapping with buddy. Needs MCFO	B
handup	VT022284-p65ADZ in attP40 BJD_117C12_BB_21	94G06-ZpGdbd in attP2	JRC_SS47287	SEZ-482	E	light OL neurons and one L descending neurons lightly labeled. T3 neurons also lightly labeled.	P
good dog	11D02-p65ADZp in attP40	VT042767-ZpGDBD in attP2 BJD_122H07_AV_01	JRC_SS47292	SEZ-484	I		B
good dog and handup	VT022284-p65ADZ in attP40 BJD_117C12_BB_21	VT042767-ZpGDBD in attP2 BJD_122H07_AV_01	JRC_SS47293	SEZ-485	G	*good because both cell types are contained, otherwise ideal	P
bit	VT002851-p65ADZp in attP40 BJD_106D03_BB_21	58G03-ZpGdbd in attP2	JRC_SS47305	SEZ-486	E	might contain two different descending cell types	B
bit	VT002851-p65ADZp in attP40 BJD_106D03_BB_21	VT019911-ZpGDBD in attP2 BJD_126C10_AV_01	JRC_SS47309	SEZ-487	P	Many other cell types in FB, AMMC, and T3
nagini	65B04-p65ADZp; MKRS/TM6B	Dfd-splitGAL4-AD	JRC_SS47322	SEZ-488	I		B
roundup	23G11-p65ADZp in attP40	12D12-ZpGdbd in attP2	JRC_SS47730	SEZ-489	I		P
roundup	11B11-p65ADZp in attP40	12D12-ZpGdbd in attP2	JRC_SS47731	SEZ-490	I	Stochastically labels other neurons but not consistent across samples	P
roundup	VT003236-p65ADZp in attP40 BJD_119E04_BB_21	23G11-ZpGDBD in attP2	JRC_SS47736	SEZ-491	E	One descending and one ascending neuron between SEZ and VNC	B
vixen	VT012719-p65ADZp in attP40 BJD_124B09_BB_21	VT034622-ZpGDBD in attP2 BJD_107H09_AV_01	JRC_SS47742	SEZ-492	P	Bright and ascending neurons from T1 and T2. Could be cleaned up with t-shirt zipper killer	B
roundup	23G11-p65ADZp in attP40	VT003236-ZpGdbd in attP2 BJD_119E04_AV_01	JRC_SS47744	SEZ-493	E	One ascending neuron from left T1 to SEZ	B
roundup	11B11-p65ADZp in attP40	VT003236-ZpGdbd in attP2 BJD_119E04_AV_01	JRC_SS47745	SEZ-494	I		P
bay	VT050387-p65ADZp in attP40 BJD_114E02_BB_21	24A02-ZpGdbd in attP2	JRC_SS48939	SEZ-498	G	Ascending neurons to SEZ, also SLP and left OL. Kind of looks like FMIn.	B
FMIn	81E10-p65ADZp in attP40	17G10-ZpGDBD in attP2	JRC_SS48944	SEZ-499	E	one right ascending neuron to VLP	B
clavicle	VT020732-p65ADZp in attP40 BJD_120D01_BB_21	17G10-ZpGDBD in attP2	JRC_SS48947	SEZ-501	G	one TPN1 and several T2 interneurons. Two broadly arborizing neurons with cell bodies in SLP.	B
FMIn and clavicle	40B08-p65ADZp in attP40	17G10-ZpGDBD in attP2	JRC_SS48948	SEZ-502	G	2 FMIn neurons and clavicle. Also covers one right SLP neuron with broad arborizations in the brain and ascending T3 neurons.	B
FMIn	81E10-p65ADZp in attP40	21H11-ZpGdbd in attP2	JRC_SS48949	SEZ-503	G	Lots of ascending neurons from T3 and T2 to SEZ and VLP. Could be cleaned up with tshirt zipper killer	B
vixen	VT006545-p65ADZp in attP40 BJD_103D09_BB_21	VT058563-ZpGdbd in attP2 BJD_122B10_AV_01	JRC_SS48964	SEZ-505	P	Many other neurons in CB and VNC, sensory neurons in T2	B
turner	VT050229-p65ADZp in attP40 BJD_108H07_BB_21	53F03-ZpGdbd in attP2 (backcrossed to CSMH for 5 gen)	JRC_SS49422	SEZ-508	I	Amazing line, not sure this is tophat	B
spirit	VT034612-p65ADZp in attP40 BJD_127B07_BB_21	28F06-ZpGDBD in attP2	JRC_SS49430	SEZ-509	I		B
rattle	VT006545-p65ADZp in attP40 BJD_103D09_BB_21	VT023745-ZpGDBD in attP2 BJD_145B11_AV_01	JRC_SS50091	SEZ-513	G	Not entirely sure of cell types, VNC has intersegmental neurons. Needs MCFO	B
bridle	12D09-p65ADZp in attP40	68B03-ZpGDBD in attP2	JRC_SS50095	SEZ-515	G	VNC is clean, but one other cell type with projections out of the brain (bubba)	P
bridle	71G01-p65ADZp in attP40	68B03-ZpGDBD in attP2	JRC_SS50098	SEZ-516	G	Large secretory-type neurons in T3 and AG. SLP neurons (2/side) and one other cell type near bridle with projections out of the brain (bubba)	P
bridle	12D09-p65ADZp in attP40	VT039462-ZpGDBD in attP2 BJD_145A10_AV_01	JRC_SS50101	SEZ-518	G	Vnc has lightly covered interneuron type, several stochastic-looking neurons in right half of brain. Bubba is also covered (overlapping with bridle but more medial cell body, slightly smaller and has projections out of the brain)	B
bridle	12D09-p65ADZp in attP40	VT000254-ZpGdbd in attP2 BJD_123B11_AV_01	JRC_SS50106	SEZ-521	G	Contains 2 bubba + 2 bridle/side. VNC has ~3 AG cells plus very lightly labeled interneurons (segmetally repeating)	B
bridle	VT039462-p65ADZp in attP40 BJD_145A10_BB_21	12D09-ZpGdbd in attP2	JRC_SS50111	SEZ-522	G	Contains 2 bubba only on one side. SEZ has circular interneurons in T2 only.	P
bridle	VT026953-p65ADZp in attP40 BJD_113E11_BB_21	VT056376-ZpGdbd in attP2 BJD_114E12_AV_01	JRC_SS50120	SEZ-523	G	Also contains sparse T and one type of T3 interneuron	P
bridle	12D09-p65ADZp in attP40	71G01-ZpGdbd in attP2	JRC_SS50130	SEZ-524	E	1 bubba neuron, VNC is clean	P
homer	VT037488-p65ADZ in attP40 BJD_122G10_BB_21	VT008977-ZpGdbd in attP2 BJD_106F10_AV_01	JRC_SS50142	SEZ-525	E	somewhat lightly labeled, has a few sensory inputs to upper T3 and a stochastic-looking ascending neuron on the left	P
homer	46E07-p65ADZp in attP40	VT008977-ZpGdbd in attP2 BJD_106F10_AV_01	JRC_SS50143	SEZ-526	I		B
wafflecone	VT006202-p65ADZp in attP40 BJD_106E04_BB_21	47G08-ZpGdbd in attP2	JRC_SS50698	SEZ-537	E	2 interneurons/side in T3 leg neuropil.	B
nori	VT006202-p65ADZp in attP40 BJD_106E04_BB_21	VT004422-ZpGdbd in attP2 BJD_124A12_AV_01	JRC_SS50701	SEZ-538	E	2 small interneurons with round arborizations descending from AG.	P
moor and nori	47G08-p65ADZp / CyO in attP40	VT004422-ZpGdbd in attP2 BJD_124A12_AV_01	JRC_SS50702	SEZ-539	G	Other lightly stained SEZ interneurons with more lateral cell bodies. Segmentall repeated VNC interneurons and a number of larger-cell bodied neurons descending from AG.	B
bump	VT044845-p65ADZp in attP40 BJD_111E05_BB_21	Dfd-splitGAL4-AD		SEZ-541	E	Also contains several descending neurons but morphology isn't clear
whisker	VT008887-p65ADZp in attP40 BJD_119H09_BB_21	VT047325-ZpGdbd in attP2 BJD_111F09_AV_01	JRC_SS51922	SEZ-544	I		P
tentacular	VT004454-p65ADZp in attP40 BJD_115B10_BB_21	VT004984-ZpGdbd in attP2 BJD_119F03_AV_01	JRC_SS51930	SEZ-545	E	SEZ contains ~2 other lightly stained interneurons. VNC is clean.	B
linea	VT037554-p65ADZ in attP40 BJD_110H12_BB_21	VT004454-ZpGdbd in attP2 BJD_115B10_AV_01	JRC_SS51933	SEZ-546	E	SEZ contains 1 other cell body, unsure of identity.	B
moor	VT063219-p65ADZ in attP40 BJD_119B09_BB_21	67E03-ZpGdbd in attP2	JRC_SS51939	SEZ-548	E	Also contains glia? With arborizations between the LP and the lobula. VNC is clean.	P
horntail	VT043284-p65ADZp in attP40 BJD_102A06_BB_21	72B07-ZpGdbd in attP2	JRC_SS51950	SEZ-550	I		B
twirl	VT026004-p65ADZp in attP40 BJD_113E04_BB_21	58F07-ZpGdbd in attP2	JRC_SS51958	SEZ-552	E	Lightly stained neurons in SIP and several stochastic-looking VNC neurons	B
sundrop	VT004984-p65ADZp in attP40 BJD_119F03_BB_21	23C06-ZpGdbd in attP2	JRC_SS51985	SEZ-553	P	LH neurons and OL neurons that cross the upper brain. VNC has bright interneurons in T2 and ascending neurons from T3.	P
sundrop	VT063220-p65ADZp in attP40 BJD_119B10_BB_21	23C06-ZpGdbd in attP2	JRC_SS51987	SEZ-555	E	One lightly labeled ascending neuron on right side.	P
sundrop	VT004984-p65ADZp in attP40 BJD_119F03_BB_21	VT026665-ZpGDBD in attP2 BJD_117E07_AV_01	JRC_SS51988	SEZ-556	I	Left sundrop is lightly covered.	B
sundrop	VT038225-p65ADZp in attP40 BJD_108A03_BB_21	VT026665-ZpGDBD in attP2 BJD_117E07_AV_01	JRC_SS51989	SEZ-557	E	Also covers 1 Kenyon cell/side and 1L T cell?	P
coy	VT040354-p65ADZp in attP40 BJD_127E05_BB_21	VT000926-ZpGDBD in attP2 BJD_100A07_AV_01	JRC_SS51996	SEZ-559	E	Appears to be an unpaired neuron type. 3 very lightly labeled segmentally repeated VNC interneurons along the center of the VNC. Very similar to JRC_IS51997.	P
coy	VT040348-p65ADZp in attP40 BJD_104H02_BB_21	VT000926-ZpGDBD in attP2 BJD_100A07_AV_01	JRC_SS51997	SEZ-560	E	3 very lightly labeled segmentally repeated VNC interneurons along the center of the VNC. Very similar to JRC_IS51996. Also contains repeating neurons in the OL.	B
kubo	VT040354-p65ADZp in attP40 BJD_127E05_BB_21	VT000772-ZpGdbd in attP2 BJD_106C03_AV_01	JRC_SS52001	SEZ-562	G	One neuron per side projecting from PVLP to lobula, arch-shaped interneurons in T3	P
eiffel	VT056376-p65ADZ in attP40 BJD_114E12_BB_21	24C04-ZpGdbd in attP2	JRC_SS52029	SEZ-565	G	3 neurons/side in PLP. Many neurons in AG.	P
eiffel	VT056376-p65ADZ in attP40 BJD_114E12_BB_21	VT021374-ZpGdbd in attP2 BJD_113C10_AV_01	JRC_SS52034	SEZ-568	E	Also covers a pair of ascending neuron from T1.	B
hound	19C05-p65ADZp in attP40	VT013872-ZpGDBD in attP2 BJD_129B10_AV_01	JRC_SS47232	SEZ-569	P	hound is very lightly labeled. PI neurons and other ascending neurons covered	B
peafowl	VT008469-p65ADZp in attP40 BJD_109E10_BB_21	VT000926-ZpGDBD in attP2 BJD_100A07_AV_01	JRC_SS46596	SEZ-572	I	from Masayoshi	B
pleco	VT042810-p65ADZ in attP40 BJD_127G03_BB_21	VT048854-ZpGdbd in attP2 BJD_105D03_AV_01	JRC_SS41967	SEZ-573	I	May contain 1 L interneuron in T2. From Masayoshi	B
gumdrop	65H09-p65ADZp in attP40	48B01-ZpGdbd in attP2	JRC_SS46373	SEZ-574	I	from Masayoshi, descending neuron probably involved in stopping	B
